# SARS-CoV-2 gene content and COVID-19 mutation impact by comparing 44 Sarbecovirus genomes

**DOI:** 10.1101/2020.06.02.130955

**Authors:** Irwin Jungreis, Rachel Sealfon, Manolis Kellis

## Abstract

Despite its overwhelming clinical importance, the SARS-CoV-2 gene set remains unresolved, hindering dissection of COVID-19 biology. Here, we use comparative genomics to provide a high-confidence protein-coding gene set, characterize protein-level and nucleotide-level evolutionary constraint, and prioritize functional mutations from the ongoing COVID-19 pandemic. We select 44 complete Sarbecovirus genomes at evolutionary distances ideally-suited for protein-coding and non-coding element identification, create whole-genome alignments, and quantify protein-coding evolutionary signatures and overlapping constraint. We find strong protein-coding signatures for all named genes and for 3a, 6, 7a, 7b, 8, 9b, and also ORF3c, a novel alternate-frame gene. By contrast, ORF10, and overlapping-ORFs 9c, 3b, and 3d lack protein-coding signatures or convincing experimental evidence and are not protein-coding. Furthermore, we show no other protein-coding genes remain to be discovered. Cross-strain and within-strain evolutionary pressures largely agree at the gene, amino-acid, and nucleotide levels, with some notable exceptions, including fewer-than-expected mutations in nsp3 and Spike subunit S1, and more-than-expected mutations in Nucleocapsid. The latter also shows a cluster of amino-acid-changing variants in otherwise-conserved residues in a predicted B-cell epitope, which may indicate positive selection for immune avoidance. Several Spike-protein mutations, including D614G, which has been associated with increased transmission, disrupt otherwise-perfectly-conserved amino acids, and could be novel adaptations to human hosts. The resulting high-confidence gene set and evolutionary-history annotations provide valuable resources and insights on COVID-19 biology, mutations, and evolution.
