## Supplementary Table S1 for "SARS-CoV-2 gene content and COVID-19 mutation impact by comparing 44 Sarbecovirus genomes"

# 44 Sarbecovirus strains used for Phylogenetic analysis.
Accession	CodAlignViewName	GenBankDefinition
NC_045512.2	NC_045512_SARS_CoV_2_Wuhan_Hu_1	Wuhan seafood market pneumonia virus isolate Wuhan-Hu-1
MN996532.1	MN996532_Bat_CoV_RaTG13	Bat coronavirus RaTG13
MG772933.1	MG772933_Bat_SARS_like_CoV_bat_SL_CoVZC45	Bat SARS-like coronavirus isolate bat-SL-CoVZC45
MG772934.1	MG772934_Bat_SARS_like_CoV_bat_SL_CoVZXC21	Bat SARS-like coronavirus isolate bat-SL-CoVZXC21
NC_004718.3	NC_004718_SARS_CoV	SARS coronavirus
KT444582.1	KT444582_SARS_like_CoV_WIV16	SARS-like coronavirus WIV16
KY417146.1	KY417146_Bat_SARS_like_CoV_Rs4231	Bat SARS-like coronavirus isolate Rs4231
MK211376.1	MK211376_CoV_BtRs_BetaCoV_YN2018B	Coronavirus BtRs-BetaCoV/YN2018B
KY417151.1	KY417151_Bat_SARS_like_CoV_Rs7327	Bat SARS-like coronavirus isolate Rs7327
KY417152.1	KY417152_Bat_SARS_like_CoV_Rs9401	Bat SARS-like coronavirus isolate Rs9401
KY417144.1	KY417144_Bat_SARS_like_CoV_Rs4084	Bat SARS-like coronavirus isolate Rs4084
KF367457.1	KF367457_Bat_SARS_like_CoV_WIV1	Bat SARS-like coronavirus WIV1
KU973692.1	KU973692_UNVERIFIED_SARS_related_CoV_F46	UNVERIFIED: SARS-related coronavirus isolate F46
KY417145.1	KY417145_Bat_SARS_like_CoV_Rf4092	Bat SARS-like coronavirus isolate Rf4092
KJ473816.1	KJ473816_BtRs_BetaCoV_YN2013	BtRs-BetaCoV/YN2013
KY770858.1	KY770858_Bat_CoV_Anlong_103	Bat coronavirus isolate Anlong-103
KY417143.1	KY417143_Bat_SARS_like_CoV_Rs4081	Bat SARS-like coronavirus isolate Rs4081
KY417149.1	KY417149_Bat_SARS_like_CoV_Rs4255	Bat SARS-like coronavirus isolate Rs4255
MK211378.1	MK211378_CoV_BtRs_BetaCoV_YN2018D	Coronavirus BtRs-BetaCoV/YN2018D
FJ588686.1	FJ588686_Bat_SARS_CoV_Rs672_2006	Bat SARS CoV Rs672/2006
MK211377.1	MK211377_CoV_BtRs_BetaCoV_YN2018C	Coronavirus BtRs-BetaCoV/YN2018C
KY417142.1	KY417142_Bat_SARS_like_CoV_As6526	Bat SARS-like coronavirus isolate As6526
KY417147.1	KY417147_Bat_SARS_like_CoV_Rs4237	Bat SARS-like coronavirus isolate Rs4237
KY417148.1	KY417148_Bat_SARS_like_CoV_Rs4247	Bat SARS-like coronavirus isolate Rs4247
MK211375.1	MK211375_CoV_BtRs_BetaCoV_YN2018A	Coronavirus BtRs-BetaCoV/YN2018A
DQ071615.1	DQ071615_Bat_SARS_CoV_Rp3	Bat SARS coronavirus Rp3
KP886808.1	KP886808_Bat_SARS_like_CoV_YNLF_31C	Bat SARS-like coronavirus YNLF_31C
KJ473815.1	KJ473815_BtRs_BetaCoV_GX2013	BtRs-BetaCoV/GX2013
KF569996.1	KF569996_Rhinolophus_affinis_CoV_LYRa11	Rhinolophus affinis coronavirus isolate LYRa11
JX993988.1	JX993988_Bat_CoV_Cp_Yunnan2011	Bat coronavirus Cp/Yunnan2011
MK211374.1	MK211374_CoV_BtRl_BetaCoV_SC2018	Coronavirus BtRl-BetaCoV/SC2018
KJ473814.1	KJ473814_BtRs_BetaCoV_HuB2013	BtRs-BetaCoV/HuB2013
DQ412043.1	DQ412043_Bat_SARS_CoV_Rm1	Bat SARS coronavirus Rm1
KY938558.1	KY938558_Bat_CoV_strain_16BO133	Bat coronavirus strain 16BO133
DQ412042.1	DQ412042_Bat_SARS_CoV_Rf1	Bat SARS coronavirus Rf1
DQ648856.1	DQ648856_Bat_CoV_BtCoV_273_2005	Bat coronavirus (BtCoV/273/2005)
KJ473812.1	KJ473812_BtRf_BetaCoV_HeB2013	BtRf-BetaCoV/HeB2013
KY770860.1	KY770860_Bat_CoV_Jiyuan_84	Bat coronavirus isolate Jiyuan-84
JX993987.1	JX993987_Bat_CoV_Rp_Shaanxi2011	Bat coronavirus Rp/Shaanxi2011
GQ153542.1	GQ153542_Bat_SARS_CoV_HKU3_7	Bat SARS coronavirus HKU3-7
DQ022305.2	DQ022305_Bat_SARS_CoV_HKU3_1	Bat SARS coronavirus HKU3-1
GQ153547.1	GQ153547_Bat_SARS_CoV_HKU3_12	Bat SARS coronavirus HKU3-12
KY352407.1	KY352407_SARS_related_CoV_strain_BtKY72	Severe acute respiratory syndrome-related coronavirus strain BtKY72
NC_014470.1	NC_014470_Bat_CoV_BM48_31_BGR_2008	Bat coronavirus BM48-31/BGR/2008
