## Supplementary material for "SARS-CoV-2 gene content and COVID-19 mutation impact by comparing 44 Sarbecovirus genomes": PhyloCSF Genes.bed

track type=bed name="PhyloCSF Genes" description="Curated conserved genes by PhyloCSF" itemRgb="On" visibility="pack"
NC_045512v2	265	13483	ORF1a	0	+	265	13483	11,0,101	1	13218	0
NC_045512v2	265	21555	ORF1ab	0	+	265	21555	11,0,101	2	13203,8088	0,13202
NC_045512v2	21562	25384	S	0	+	21562	25384	11,0,101	1	3822	0
NC_045512v2	25392	26220	ORF3a	0	+	25392	26220	11,0,101	1	828	0
NC_045512v2	25456	25582	ORF3c	0	+	25456	25582	11,0,101	1	126	0
NC_045512v2	26244	26472	E	0	+	26244	26472	11,0,101	1	228	0
NC_045512v2	26522	27191	M	0	+	26522	27191	11,0,101	1	669	0
NC_045512v2	27201	27387	ORF6	0	+	27201	27387	11,0,101	1	186	0
NC_045512v2	27393	27759	ORF7a	0	+	27393	27759	11,0,101	1	366	0
NC_045512v2	27755	27887	ORF7b	0	+	27755	27887	11,0,101	1	132	0
NC_045512v2	27893	28259	ORF8	0	+	27893	28259	11,0,101	1	366	0
NC_045512v2	28273	29533	N	0	+	28273	29533	11,0,101	1	1260	0
NC_045512v2	28283	28577	ORF9b	0	+	28283	28577	11,0,101	1	294	0
